# Age-specific genomic and transcriptomic variation reveals limited evidence for *cis-*regulatory interactions modulating aging in *Saccharomyces cerevisiae*

**DOI:** 10.64898/2025.12.12.689579

**Authors:** Kaitlin M McHugh, Felipe S Barreto, Molly K Burke

**Author notes:** Authors for correspondence: Kaitlin M. McHugh and Molly K. Burke, Department of Integrative Biology, Oregon State University, Corvallis, OR, USA, or, fax: NA.

## Abstract

The budding yeast *Saccharomyces cerevisiae* is a well-established model for studying the genetic basis of complex traits, and it is a powerful system for investigating mechanisms of aging. Here, we examine the genomic and transcriptomic factors contributing to increased replicative age in recombinant yeast populations harboring standing genetic variation. Using Fluorescence-Activated Cell Sorting (FACS), we isolated young and aged cohort pairs across twelve biological replicates and sequenced their progeny to assess patterns of differentiation at the nucleotide and transcription levels. Most differentiated alleles were located in coding regions, including significant variants within 132 unique genes. Transcriptomic analysis revealed 60 differentially expressed genes in aged populations, including 18 genes with increased expression in aged cohorts, and 42 genes with decreased expression. Although only two genes (*RFA3* and *WSC4)* were implicated in both genomic and transcriptomic analyses, functional overlap associated with protein homeostasis, DNA repair, and cell cycle regulation was evident across datasets. Notably, we found no strong evidence that differentially expressed genes were more likely to occur in close proximity to significant gene variants. This suggests that late-life survival is not predominantly governed by local *cis*-regulatory interactions (e.g. variants within or near coding regions). These findings underscore the power of integrating genomic and transcriptomic data to elucidate the genetics of complex traits such as aging, demonstrating how multi-omics approaches can reveal functional relationships that may be overlooked by single-layer analyses.

**Significance Statement:** While many individual genes contributing to aging and lifespan have been identified, our understanding of the polygenic interactions and regulatory processes that contribute to phenotypic variation in these traits is much more limited. Using a recombinant population of yeast, we identify novel links between genetic variation and the phenotype of replicative age. Additionally, we find little evidence for local *cis*-regulatory interactions, suggesting that downstream regulation or *trans*-regulatory processes may serve more dominant roles in modulating aging. These results reveal new insights into the role of polygenicity in the evolution and regulation of age-associated phenotypes.
