## Supplementary Table 1 for "Age-specific genomic and transcriptomic variation reveals limited evidence for *cis-*regulatory interactions modulating aging in *Saccharomyces cerevisiae*"

Replicate	SNPs_AvgGenomeWideCoverage	Indels_AvgGenomeWideCoverage
Old 1	187.3425853	194.5349971
Old 2	147.3301317	152.4692923
Old 3	116.9758386	119.8834081
Old 4	52.6635744	49.56443751
Old 5	153.4455547	155.4061221
Old 6	147.1793464	137.5503997
Old 7	98.43756059	100.2532657
Old 8	99.80271145	102.5864691
Old 9	36.79455324	34.86703061
Old 10	94.35899119	79.23649834
Old 11	100.662769	85.10430883
Old 12	100.118391	83.38370053
Young 1	181.4455995	188.2620394
Young 2	207.8951513	207.8161435
Young 3	124.5574281	128.8512381
Young 4	160.3081627	161.7769546
Young 5	43.02851646	39.19068044
Young 6	40.10562424	36.06784948
Young 7	51.2639413	43.8141938
Young 8	101.1353339	105.3296939
Young 9	72.79762562	78.89764087
Young 10	93.44209459	95.97972314
Young 11	277.3679697	277.7323065
Young 12	121.9326612	122.7319166
Replicate Average	117.0996715	115.8870963
