## Supplementary Table 2 for "Age-specific genomic and transcriptomic variation reveals limited evidence for *cis-*regulatory interactions modulating aging in *Saccharomyces cerevisiae*"

CHROM	POS	TYPE	pval	Gene_Name	Annotation
chr1	1013	SNP	7.58E-08	YAL067W-A	upstream_gene_variant
chr1	1020	SNP	1.48E-07	YAL067W-A	upstream_gene_variant
chr1	1505	SNP	4.64E-10	YAL067W-A	upstream_gene_variant
chr1	1509	SNP	6.17E-09	YAL067W-A	upstream_gene_variant
chr1	1536	SNP	3.56E-15	YAL067W-A	upstream_gene_variant
chr1	176694	SNP	7.96E-08	KIN3	upstream_gene_variant
chr1	186359	SNP	2.55E-08	YAR029W	synonymous_variant
chr1	198185	SNP	2.66E-09	SWH1	downstream_gene_variant
chr1	198186	SNP	4.44E-10	SWH1	downstream_gene_variant
chr1	198190	SNP	7.59E-11	SWH1	downstream_gene_variant
chr1	198199	SNP	3.45E-11	SWH1	downstream_gene_variant
chr1	198204	SNP	5.09E-11	SWH1	downstream_gene_variant
chr2	9439	SNP	1.08E-08	YBL111C	upstream_gene_variant
chr2	268913	SNP	5.01E-07	MNN2	synonymous_variant
chr2	311608	SNP	8.54E-08	PDX3	upstream_gene_variant
chr2	324135	SNP	5.45E-07	CST26	upstream_gene_variant
chr2	415599	SNP	2.23E-07	RPL19A	upstream_gene_variant
chr2	643328	SNP	2.70E-10	DUR1%2C2	upstream_gene_variant
chr2	705963	SNP	1.62E-08	ALG7	synonymous_variant
chr3	4129	SNP	2.99E-08	YCL076W	downstream_gene_variant
chr3	4130	SNP	2.20E-08	YCL076W	downstream_gene_variant
chr3	4134	SNP	4.86E-08	YCL076W	downstream_gene_variant
chr3	4150	SNP	3.97E-08	YCL076W	downstream_gene_variant
chr3	4155	SNP	2.41E-08	YCL076W	downstream_gene_variant
chr3	4395	SNP	1.29E-11	YCL076W	downstream_gene_variant
chr3	268841	SNP	6.91E-21	FIG2	missense_variant
chr3	269914	SNP	2.09E-08	FIG2	synonymous_variant
chr3	269921	SNP	2.00E-08	FIG2	missense_variant
chr3	269952	SNP	1.37E-08	FIG2	missense_variant
chr3	270060	SNP	2.30E-07	FIG2	missense_variant
chr3	305013	SNP	3.97E-08	YCR102C	missense_variant
chr3	315684	SNP	4.60E-08	RDS1	downstream_gene_variant
chr3	315693	SNP	1.46E-14	RDS1	downstream_gene_variant
chr3	315694	SNP	1.22E-14	RDS1	downstream_gene_variant
chr3	315700	SNP	2.67E-17	RDS1	downstream_gene_variant
chr3	315701	SNP	1.05E-14	RDS1	downstream_gene_variant
chr3	315727	SNP	1.06E-17	RDS1	downstream_gene_variant
chr3	315729	SNP	2.25E-18	RDS1	downstream_gene_variant
chr4	319317	SNP	2.31E-07	VAM6	synonymous_variant
chr4	356853	SNP	3.73E-08	PSA1	upstream_gene_variant
chr4	359402	SNP	5.21E-08	PSA1	upstream_gene_variant
chr4	359411	SNP	3.27E-09	PSA1	upstream_gene_variant
chr4	435113	SNP	1.16E-08	YDL012C	upstream_gene_variant
chr4	435139	SNP	3.69E-07	YDL012C	upstream_gene_variant
chr4	520839	SNP	2.97E-07	YDR034C-D	upstream_gene_variant
chr4	520841	SNP	1.42E-07	YDR034C-D	upstream_gene_variant
chr4	523304	SNP	5.96E-07	EHD3	synonymous_variant
chr4	523309	SNP	2.24E-07	EHD3	missense_variant
chr4	523330	SNP	6.19E-07	EHD3	missense_variant
chr4	523334	SNP	1.08E-07	EHD3	synonymous_variant
chr4	523339	SNP	6.33E-08	EHD3	missense_variant
chr4	523348	SNP	8.13E-09	EHD3	missense_variant
chr4	523352	SNP	5.88E-09	EHD3	synonymous_variant
chr4	523360	SNP	4.80E-11	EHD3	missense_variant
chr4	523361	SNP	4.83E-11	EHD3	synonymous_variant
chr4	523363	SNP	8.10E-12	EHD3	missense_variant
chr4	523370	SNP	4.12E-10	EHD3	synonymous_variant
chr4	523783	SNP	5.31E-07	EHD3	missense_variant
chr4	523784	SNP	4.43E-07	EHD3	synonymous_variant
chr4	523790	SNP	5.00E-08	EHD3	synonymous_variant
chr4	757367	SNP	3.97E-07	NUM1	synonymous_variant
chr4	1163959	SNP	2.29E-07	HXT3	synonymous_variant
chr4	1308631	SNP	1.29E-19	HKR1	missense_variant
chr4	1308639	SNP	9.54E-17	HKR1	missense_variant
chr4	1308641	SNP	9.58E-18	HKR1	missense_variant
chr4	1308678	SNP	1.49E-19	HKR1	synonymous_variant
chr4	1341564	SNP	2.58E-07	DOT1	upstream_gene_variant
chr4	1357979	SNP	1.25E-07	UTP6	synonymous_variant
chr4	1523087	SNP	2.12E-08	YDR541C	upstream_gene_variant
chr5	7063	SNP	4.87E-07	YEL077C	upstream_gene_variant
chr5	7069	SNP	6.86E-07	YEL077C	upstream_gene_variant
chr5	18945	SNP	1.62E-18	DSF1	upstream_gene_variant
chr5	18949	SNP	6.65E-13	DSF1	upstream_gene_variant
chr5	63748	SNP	2.88E-07	PAU2	synonymous_variant
chr5	63751	SNP	3.68E-07	PAU2	synonymous_variant
chr5	69209	SNP	3.74E-08	YEL045C	synonymous_variant
chr5	69229	SNP	6.73E-09	YEL045C	missense_variant
chr5	91322	SNP	2.27E-07	SPF1	synonymous_variant
chr5	91661	SNP	1.37E-07	SPF1	synonymous_variant
chr5	101819	SNP	3.08E-07	BUD16	upstream_gene_variant
chr5	102185	SNP	1.17E-07	SNU13	synonymous_variant
chr5	112269	SNP	5.39E-08	GEA2	synonymous_variant
chr5	134351	SNP	8.37E-10	GLC3	missense_variant
chr5	143858	SNP	3.55E-08	MIT1	missense_variant
chr5	150310	SNP	1.54E-07	IRC22	synonymous_variant
chr5	152206	SNP	1.20E-08	WBP1	upstream_gene_variant
chr5	152265	SNP	1.15E-10	WBP1	upstream_gene_variant
chr5	153129	SNP	2.13E-09	WBP1	upstream_gene_variant
chr5	153241	SNP	2.05E-10	WBP1	upstream_gene_variant
chr5	153284	SNP	1.10E-10	WBP1	upstream_gene_variant
chr5	153493	SNP	2.46E-09	WBP1	upstream_gene_variant
chr5	153551	SNP	2.63E-11	MNN1	missense_variant
chr5	153720	SNP	3.06E-08	MNN1	synonymous_variant
chr5	153840	SNP	6.58E-09	MNN1	synonymous_variant
chr5	153844	SNP	9.29E-09	MNN1	missense_variant
chr5	154269	SNP	3.56E-07	MNN1	synonymous_variant
chr5	154841	SNP	1.22E-14	MNN1	missense_variant
chr5	154907	SNP	1.23E-10	MNN1	missense_variant
chr5	154914	SNP	4.46E-12	MNN1	synonymous_variant
chr5	154958	SNP	4.81E-12	MNN1	missense_variant
chr5	155081	SNP	1.57E-07	MNN1	missense_variant
chr5	155252	SNP	2.29E-07	MNN1	missense_variant
chr5	155901	SNP	4.95E-10	IRC22	upstream_gene_variant
chr5	155958	SNP	8.41E-09	IRC22	upstream_gene_variant
chr5	156762	SNP	2.66E-10	NOP16	upstream_gene_variant
chr5	157279	SNP	3.80E-10	NOP16	synonymous_variant
chr5	157820	SNP	1.60E-07	PMI40	missense_variant
chr5	158931	SNP	1.35E-08	PMI40	synonymous_variant
chr5	159422	SNP	4.56E-09	PMI40	upstream_gene_variant
chr5	159475	SNP	3.34E-08	PMI40	upstream_gene_variant
chr5	159556	SNP	2.83E-09	PMI40	upstream_gene_variant
chr5	159573	SNP	4.98E-08	PMI40	upstream_gene_variant
chr5	159574	SNP	6.80E-08	PMI40	upstream_gene_variant
chr5	160020	SNP	3.31E-11	FMP52	synonymous_variant
chr5	160038	SNP	4.73E-12	FMP52	synonymous_variant
chr5	160192	SNP	2.60E-07	FMP52	missense_variant
chr5	160729	SNP	3.97E-09	YND1	synonymous_variant
chr5	160912	SNP	3.51E-13	YND1	synonymous_variant
chr5	162008	SNP	1.32E-07	YND1	missense_variant
chr5	163835	SNP	2.37E-08	NUG1	synonymous_variant
chr5	166670	SNP	5.61E-09	TMA20	synonymous_variant
chr5	168779	SNP	2.54E-08	SEC3	missense_variant
chr5	171887	SNP	9.20E-09	SNR14	upstream_gene_variant
chr5	172782	SNP	1.14E-07	YER010C	missense_variant
chr5	172783	SNP	2.82E-07	YER010C	missense_variant
chr5	173948	SNP	7.87E-09	SEC3	upstream_gene_variant
chr5	175411	SNP	6.31E-08	TIR1	missense_variant
chr5	318309	SNP	5.29E-07	ICP55	missense_variant
chr5	561678	SNP	1.24E-09	TOG1	upstream_gene_variant
chr5	561690	SNP	4.55E-09	TOG1	upstream_gene_variant
chr5	561692	SNP	3.36E-09	TOG1	upstream_gene_variant
chr5	566813	SNP	6.70E-07	YER186C	upstream_gene_variant
chr5	569619	SNP	3.45E-08	YER188C-A	missense_variant
chr6	19827	SNP	5.06E-09	AAD6	upstream_gene_variant
chr6	26594	SNP	5.58E-07	YFL054C	upstream_gene_variant
chr6	205105	SNP	3.61E-08	LSB3	upstream_gene_variant
chr6	205431	SNP	1.48E-08	LSB3	upstream_gene_variant
chr7	7460	SNP	8.84E-08	PAU11	upstream_gene_variant
chr7	7485	SNP	3.76E-07	PAU11	upstream_gene_variant
chr7	8442	SNP	2.37E-07	PAU11	upstream_gene_variant
chr7	8467	SNP	1.40E-08	PAU11	upstream_gene_variant
chr7	8471	SNP	1.74E-08	YPS5	start_lost
chr7	8477	SNP	1.02E-07	YPS5	missense_variant
chr7	144469	SNP	9.22E-08	YGL194C-A	upstream_gene_variant
chr7	158428	SNP	1.20E-08	GTS1	missense_variant
chr7	158434	SNP	1.14E-08	GTS1	missense_variant
chr7	530019	SNP	6.06E-07	MTL1	synonymous_variant
chr7	660617	SNP	1.42E-07	tT(UGU)G1	upstream_gene_variant
chr7	661528	SNP	2.48E-09	tT(UGU)G1	upstream_gene_variant
chr7	661571	SNP	2.99E-12	tT(UGU)G1	upstream_gene_variant
chr7	661628	SNP	5.69E-08	tT(UGU)G1	upstream_gene_variant
chr7	661642	SNP	3.04E-07	tT(UGU)G1	upstream_gene_variant
chr7	661677	SNP	6.88E-09	tT(UGU)G1	upstream_gene_variant
chr7	881676	SNP	1.10E-08	HIP1	synonymous_variant
chr7	881678	SNP	2.39E-08	HIP1	missense_variant
chr7	882402	SNP	1.53E-08	CRH1	upstream_gene_variant
chr7	882416	SNP	1.77E-07	CRH1	upstream_gene_variant
chr7	883496	SNP	3.75E-13	TDH3	synonymous_variant
chr7	883502	SNP	1.15E-11	TDH3	synonymous_variant
chr7	931627	SNP	8.99E-14	tG(GCC)G2	upstream_gene_variant
chr7	987011	SNP	1.01E-07	SDA1	upstream_gene_variant
chr7	987084	SNP	1.27E-09	BRF1	upstream_gene_variant
chr7	1068831	SNP	4.28E-07	IMA1	missense_variant
chr7	1068856	SNP	3.04E-09	IMA1	synonymous_variant
chr7	1068865	SNP	1.93E-10	IMA1	missense_variant
chr7	1068869	SNP	1.72E-10	IMA1	synonymous_variant
chr7	1068872	SNP	3.57E-10	IMA1	synonymous_variant
chr7	1068878	SNP	4.84E-12	IMA1	synonymous_variant
chr7	1068994	SNP	1.03E-07	BIO2	upstream_gene_variant
chr8	5803	SNP	1.38E-09	YHL050C	upstream_gene_variant
chr8	5817	SNP	9.49E-11	YHL050C	upstream_gene_variant
chr8	49887	SNP	4.18E-07	WSC4	synonymous_variant
chr8	49899	SNP	3.75E-08	WSC4	synonymous_variant
chr8	51378	SNP	5.66E-08	RIM101	missense_variant
chr8	51686	SNP	1.45E-07	RIM101	synonymous_variant
chr8	51891	SNP	4.53E-07	RIM101	missense_variant
chr8	52419	SNP	4.64E-09	RIM101	missense_variant
chr8	52712	SNP	4.39E-08	RIM101	synonymous_variant
chr8	53413	SNP	1.77E-09	YHL026C	missense_variant
chr8	53879	SNP	3.15E-07	YHL026C	synonymous_variant
chr8	53882	SNP	5.54E-07	YHL026C	synonymous_variant
chr8	92155	SNP	9.54E-09	YHL009W-B	downstream_gene_variant
chr8	134240	SNP	6.59E-07	ARD1	upstream_gene_variant
chr8	167568	SNP	6.35E-08	YHR028W-A	missense_variant
chr8	167570	SNP	3.14E-08	YHR028W-A	synonymous_variant
chr8	201673	SNP	5.19E-08	INM1	upstream_gene_variant
chr8	525353	SNP	1.81E-07	YHR210C	upstream_gene_variant
chr8	555989	SNP	6.22E-12	YHR214C-E	upstream_gene_variant
chr9	37768	SNP	1.38E-08	SUC2	synonymous_variant
chr9	37774	SNP	3.89E-08	SUC2	synonymous_variant
chr9	146991	SNP	2.77E-16	NUP159	synonymous_variant
chr9	197197	SNP	1.55E-07	UTP25	upstream_gene_variant
chr9	197202	SNP	1.24E-07	UTP25	upstream_gene_variant
chr9	290131	SNP	8.33E-08	CKA1	upstream_gene_variant
chr9	393186	SNP	4.68E-15	FLO11	missense_variant
chr9	430845	SNP	5.14E-21	YPS6	missense_variant
chr9	430854	SNP	7.45E-22	YPS6	missense_variant
chr9	430864	SNP	6.33E-19	YPS6	synonymous_variant
chr9	430870	SNP	1.20E-16	YPS6	synonymous_variant
chr9	432376	SNP	9.10E-11	YPS6	upstream_gene_variant
chr9	432379	SNP	1.17E-09	YPS6	upstream_gene_variant
chr9	438927	SNP	5.89E-08	YIR042C	upstream_gene_variant
chr9	438941	SNP	3.05E-16	YIR042C	upstream_gene_variant
chr10	24779	SNP	3.14E-07	IMA5	synonymous_variant
chr10	24782	SNP	4.27E-07	IMA5	synonymous_variant
chr10	24789	SNP	2.92E-07	IMA5	missense_variant
chr10	24794	SNP	8.25E-08	IMA5	synonymous_variant
chr10	24803	SNP	6.63E-10	IMA5	synonymous_variant
chr10	24807	SNP	7.80E-08	IMA5	missense_variant
chr10	24821	SNP	9.06E-29	IMA5	synonymous_variant
chr10	25304	SNP	1.65E-07	IMA5	synonymous_variant
chr10	25306	SNP	8.22E-08	IMA5	missense_variant
chr10	25310	SNP	3.14E-07	IMA5	synonymous_variant
chr10	25313	SNP	5.16E-07	IMA5	synonymous_variant
chr10	25319	SNP	3.65E-07	IMA5	synonymous_variant
chr10	25322	SNP	7.60E-08	IMA5	missense_variant
chr10	25374	SNP	8.17E-12	IMA5	missense_variant
chr10	25382	SNP	1.16E-08	IMA5	missense_variant
chr10	25384	SNP	8.43E-09	IMA5	missense_variant
chr10	25385	SNP	4.37E-09	IMA5	synonymous_variant
chr10	25394	SNP	1.73E-08	IMA5	synonymous_variant
chr10	25397	SNP	7.98E-10	IMA5	synonymous_variant
chr10	25400	SNP	2.97E-09	IMA5	synonymous_variant
chr10	25406	SNP	3.54E-07	IMA5	synonymous_variant
chr10	25426	SNP	2.02E-07	IMA5	synonymous_variant
chr10	25430	SNP	3.63E-08	IMA5	synonymous_variant
chr10	25433	SNP	8.04E-08	IMA5	synonymous_variant
chr10	25436	SNP	1.93E-07	IMA5	synonymous_variant
chr10	30251	SNP	1.15E-08	IMA5	upstream_gene_variant
chr10	45217	SNP	2.84E-07	LAA1	synonymous_variant
chr10	45970	SNP	1.33E-07	LAA1	synonymous_variant
chr10	50022	SNP	1.88E-09	LAA1	upstream_gene_variant
chr10	50478	SNP	6.63E-09	LAA1	upstream_gene_variant
chr10	57860	SNP	1.18E-07	ACO2	synonymous_variant
chr10	58706	SNP	1.53E-07	ACO2	synonymous_variant
chr10	59035	SNP	1.01E-09	YJL202C	upstream_gene_variant
chr10	59573	SNP	2.64E-07	ACO2	upstream_gene_variant
chr10	59641	SNP	1.18E-07	ACO2	upstream_gene_variant
chr10	60842	SNP	1.10E-09	ACO2	upstream_gene_variant
chr10	61827	SNP	1.07E-07	PHO90	synonymous_variant
chr10	61833	SNP	1.08E-07	PHO90	synonymous_variant
chr10	62076	SNP	1.89E-07	PHO90	synonymous_variant
chr10	62868	SNP	6.12E-08	PHO90	synonymous_variant
chr10	64389	SNP	4.84E-07	UBP12	synonymous_variant
chr10	64951	SNP	6.03E-07	UBP12	missense_variant
chr10	65514	SNP	1.16E-07	UBP12	synonymous_variant
chr10	65971	SNP	7.33E-08	UBP12	missense_variant
chr10	68261	SNP	8.13E-11	ELO1	synonymous_variant
chr10	68438	SNP	1.78E-10	ELO1	synonymous_variant
chr10	68659	SNP	5.13E-08	ELO1	missense_variant
chr10	69094	SNP	2.68E-07	YJL197C-A	upstream_gene_variant
chr10	72705	SNP	1.43E-10	ELO1	upstream_gene_variant
chr10	73580	SNP	3.40E-07	ELO1	upstream_gene_variant
chr10	73732	SNP	6.75E-07	ELO1	upstream_gene_variant
chr10	74423	SNP	3.37E-09	RPS14B	missense_variant
chr10	76677	SNP	1.96E-08	SOP4	upstream_gene_variant
chr10	79092	SNP	3.13E-09	SWE1	synonymous_variant
chr10	79138	SNP	1.27E-08	SWE1	missense_variant
chr10	79551	SNP	5.86E-12	RPS22A	upstream_gene_variant
chr10	79611	SNP	6.76E-10	RPS22A	upstream_gene_variant
chr10	79717	SNP	4.66E-07	RPS22A	upstream_gene_variant
chr10	80094	SNP	6.30E-09	RPS22A	upstream_gene_variant
chr10	80196	SNP	6.01E-09	MNN5	synonymous_variant
chr10	80203	SNP	8.44E-09	MNN5	missense_variant
chr10	80279	SNP	4.59E-09	MNN5	missense_variant
chr10	80313	SNP	5.23E-13	MNN5	missense_variant
chr10	80319	SNP	1.58E-10	MNN5	synonymous_variant
chr10	80359	SNP	1.70E-16	MNN5	missense_variant
chr10	80366	SNP	3.44E-16	MNN5	missense_variant
chr10	80376	SNP	5.87E-17	MNN5	synonymous_variant
chr10	80604	SNP	8.68E-15	MNN5	synonymous_variant
chr10	80649	SNP	3.31E-15	MNN5	synonymous_variant
chr10	80670	SNP	1.74E-12	MNN5	synonymous_variant
chr10	80673	SNP	2.62E-14	MNN5	missense_variant
chr10	80742	SNP	4.30E-10	MNN5	synonymous_variant
chr10	80935	SNP	1.47E-11	MNN5	missense_variant
chr10	81028	SNP	2.94E-12	MNN5	missense_variant
chr10	81358	SNP	3.53E-18	MNN5	missense_variant
chr10	81409	SNP	5.50E-08	MNN5	missense_variant
chr10	81974	SNP	2.51E-09	SWE1	upstream_gene_variant
chr10	81975	SNP	1.46E-09	SWE1	upstream_gene_variant
chr10	82055	SNP	2.43E-07	SWE1	upstream_gene_variant
chr10	82785	SNP	1.13E-08	ATG36	synonymous_variant
chr10	82997	SNP	2.01E-08	SWE1	upstream_gene_variant
chr10	83057	SNP	8.39E-08	SWE1	upstream_gene_variant
chr10	83207	SNP	3.08E-13	SWE1	upstream_gene_variant
chr10	83446	SNP	1.77E-08	SWE1	upstream_gene_variant
chr10	83877	SNP	1.98E-08	SWE1	upstream_gene_variant
chr10	83895	SNP	4.64E-08	SWE1	upstream_gene_variant
chr10	83981	SNP	1.69E-09	SWE1	upstream_gene_variant
chr10	84062	SNP	1.97E-08	SWE1	upstream_gene_variant
chr10	84373	SNP	1.97E-07	MNN11	synonymous_variant
chr10	84848	SNP	3.03E-07	MNN11	missense_variant
chr10	85363	SNP	7.27E-12	ATG36	upstream_gene_variant
chr10	85430	SNP	2.03E-10	ATG36	upstream_gene_variant
chr10	85483	SNP	1.26E-07	YJL182C	missense_variant
chr10	85501	SNP	2.33E-08	YJL182C	synonymous_variant
chr10	85615	SNP	7.78E-11	YJL182C	missense_variant
chr10	85628	SNP	4.09E-08	YJL182C	missense_variant
chr10	85714	SNP	6.92E-10	YJL182C	stop_gained
chr10	86001	SNP	2.63E-07	YJL181W	synonymous_variant
chr10	86831	SNP	3.04E-08	YJL181W	missense_variant
chr10	86832	SNP	2.90E-08	YJL181W	synonymous_variant
chr10	87022	SNP	8.84E-08	YJL181W	missense_variant
chr10	87390	SNP	4.00E-11	YJL181W	synonymous_variant
chr10	87652	SNP	4.97E-08	ATP12	synonymous_variant
chr10	87664	SNP	3.79E-10	ATP12	synonymous_variant
chr10	87688	SNP	9.13E-10	ATP12	synonymous_variant
chr10	87976	SNP	3.64E-07	ATP12	synonymous_variant
chr10	88033	SNP	4.35E-08	ATP12	synonymous_variant
chr10	92630	SNP	2.47E-07	SWI3	missense_variant
chr10	92800	SNP	4.10E-10	SWI3	synonymous_variant
chr10	93181	SNP	3.75E-09	SWI3	synonymous_variant
chr10	93850	SNP	2.47E-07	SWI3	synonymous_variant
chr10	94494	SNP	1.30E-16	SWI3	missense_variant
chr10	95022	SNP	1.93E-10	ATG27	upstream_gene_variant
chr10	96041	SNP	2.22E-09	SWI3	upstream_gene_variant
chr10	96323	SNP	4.59E-12	RFA3	synonymous_variant
chr10	96365	SNP	6.62E-12	RFA3	synonymous_variant
chr10	96379	SNP	5.53E-12	RFA3	missense_variant
chr10	96432	SNP	3.45E-10	RFA3	missense_variant
chr10	96738	SNP	5.64E-13	SWI3	upstream_gene_variant
chr10	96767	SNP	1.41E-14	SWI3	upstream_gene_variant
chr10	96768	SNP	6.37E-11	SWI3	upstream_gene_variant
chr10	96780	SNP	2.39E-14	SWI3	upstream_gene_variant
chr10	96890	SNP	1.46E-08	SWI3	upstream_gene_variant
chr10	96902	SNP	8.16E-10	SWI3	upstream_gene_variant
chr10	96918	SNP	7.01E-09	SWI3	upstream_gene_variant
chr10	96949	SNP	2.29E-10	SWI3	upstream_gene_variant
chr10	97901	SNP	5.70E-07	CPS1	synonymous_variant
chr10	104669	SNP	5.62E-09	YJL171C	upstream_gene_variant
chr10	111784	SNP	3.18E-08	YJL163C	missense_variant
chr10	111801	SNP	8.58E-10	YJL163C	synonymous_variant
chr10	141883	SNP	1.90E-07	YJL147C	missense_variant
chr10	148026	SNP	3.52E-08	YAK1	missense_variant
chr10	150379	SNP	4.46E-10	YAK1	synonymous_variant
chr10	157821	SNP	3.55E-07	YUR1	upstream_gene_variant
chr10	157921	SNP	1.62E-07	YJL135W	synonymous_variant
chr10	367200	SNP	3.95E-07	NSP1	missense_variant
chr10	367212	SNP	4.42E-07	NSP1	missense_variant
chr10	400207	SNP	1.55E-13	BBC1	missense_variant
chr10	606777	SNP	1.97E-08	FIP1	upstream_gene_variant
chr10	631978	SNP	7.28E-09	CPA2	synonymous_variant
chr10	631982	SNP	3.18E-07	CPA2	synonymous_variant
chr10	714764	SNP	6.30E-07	DAN4	missense_variant
chr10	745518	SNP	5.44E-08	COS5	upstream_gene_variant
chr11	3391	SNP	2.16E-08	PAU16	upstream_gene_variant
chr11	23463	SNP	1.33E-10	JEN1	synonymous_variant
chr11	24924	SNP	7.11E-08	URA1	upstream_gene_variant
chr11	32212	SNP	1.63E-07	DOA1	synonymous_variant
chr11	32862	SNP	3.78E-07	DOA1	missense_variant
chr11	34686	SNP	5.06E-07	SAC1	synonymous_variant
chr11	36393	SNP	6.64E-07	SAC1	synonymous_variant
chr11	36900	SNP	4.35E-08	TRP3	synonymous_variant
chr11	37956	SNP	2.57E-11	TRP3	synonymous_variant
chr11	37995	SNP	4.25E-11	TRP3	synonymous_variant
chr11	37998	SNP	4.75E-11	TRP3	synonymous_variant
chr11	38007	SNP	7.98E-11	TRP3	synonymous_variant
chr11	38034	SNP	2.79E-13	TRP3	synonymous_variant
chr11	39899	SNP	5.15E-11	UBA1	missense_variant
chr11	40080	SNP	5.17E-09	UBA1	synonymous_variant
chr11	40092	SNP	4.04E-08	UBA1	synonymous_variant
chr11	40103	SNP	2.38E-08	UBA1	missense_variant
chr11	40164	SNP	9.43E-09	UBA1	synonymous_variant
chr11	40860	SNP	2.48E-09	UBA1	synonymous_variant
chr11	40941	SNP	2.49E-10	UBA1	synonymous_variant
chr11	40977	SNP	1.50E-14	UBA1	synonymous_variant
chr11	40989	SNP	1.24E-14	UBA1	synonymous_variant
chr11	40998	SNP	3.23E-13	UBA1	synonymous_variant
chr11	45375	SNP	1.96E-07	STE6	synonymous_variant
chr11	46101	SNP	1.19E-07	STE6	synonymous_variant
chr11	46134	SNP	6.39E-07	STE6	synonymous_variant
chr11	46148	SNP	4.74E-07	STE6	missense_variant
chr11	46444	SNP	4.39E-10	STE6	upstream_gene_variant
chr11	46587	SNP	4.50E-07	STE6	upstream_gene_variant
chr11	46608	SNP	9.27E-09	STE6	upstream_gene_variant
chr11	46843	SNP	4.13E-13	STE6	upstream_gene_variant
chr11	46848	SNP	1.05E-10	STE6	upstream_gene_variant
chr11	46850	SNP	4.90E-10	STE6	upstream_gene_variant
chr11	46912	SNP	4.43E-07	STE6	upstream_gene_variant
chr11	47705	SNP	6.67E-09	CBT1	synonymous_variant
chr11	47837	SNP	6.79E-08	CBT1	synonymous_variant
chr11	48319	SNP	1.36E-10	EMC3	synonymous_variant
chr11	48477	SNP	7.89E-11	EMC3	missense_variant
chr11	48522	SNP	5.03E-11	EMC3	missense_variant
chr11	48790	SNP	2.55E-07	EMC3	synonymous_variant
chr11	55092	SNP	4.63E-11	EAP1	synonymous_variant
chr11	57746	SNP	6.25E-14	TOR2	missense_variant
chr11	57793	SNP	5.86E-12	TOR2	missense_variant
chr11	57957	SNP	9.44E-17	TOR2	synonymous_variant
chr11	58110	SNP	9.66E-14	TOR2	synonymous_variant
chr11	58239	SNP	4.32E-11	TOR2	synonymous_variant
chr11	58428	SNP	5.35E-13	TOR2	synonymous_variant
chr11	58464	SNP	1.53E-10	TOR2	synonymous_variant
chr11	59253	SNP	2.18E-17	TOR2	missense_variant
chr11	62225	SNP	1.35E-12	TOR2	missense_variant
chr11	62229	SNP	2.11E-15	TOR2	synonymous_variant
chr11	62995	SNP	1.12E-07	TOR2	missense_variant
chr11	63984	SNP	2.84E-07	YKL202W	missense_variant
chr11	64037	SNP	7.89E-12	YKL202W	missense_variant
chr11	64092	SNP	3.81E-16	YKL202W	missense_variant
chr11	64094	SNP	8.31E-16	YKL202W	missense_variant
chr11	64101	SNP	1.67E-15	YKL202W	missense_variant
chr11	65282	SNP	3.08E-12	MNN4	missense_variant
chr11	66027	SNP	1.17E-15	MNN4	synonymous_variant
chr11	66233	SNP	3.00E-13	MNN4	missense_variant
chr11	66285	SNP	7.58E-11	MNN4	synonymous_variant
chr11	66342	SNP	3.36E-09	MNN4	synonymous_variant
chr11	66546	SNP	8.76E-13	MNN4	synonymous_variant
chr11	66663	SNP	6.04E-11	MNN4	synonymous_variant
chr11	66681	SNP	2.35E-11	MNN4	synonymous_variant
chr11	66804	SNP	8.89E-08	MNN4	synonymous_variant
chr11	66860	SNP	1.75E-10	MNN4	synonymous_variant
chr11	66882	SNP	5.59E-10	MNN4	synonymous_variant
chr11	67002	SNP	5.66E-16	MNN4	synonymous_variant
chr11	67187	SNP	3.43E-09	MNN4	synonymous_variant
chr11	67304	SNP	6.49E-15	MNN4	missense_variant
chr11	67386	SNP	2.44E-18	MNN4	synonymous_variant
chr11	67440	SNP	8.13E-12	MNN4	synonymous_variant
chr11	67619	SNP	4.50E-14	TOR2	upstream_gene_variant
chr11	67635	SNP	2.41E-12	TOR2	upstream_gene_variant
chr11	67641	SNP	2.88E-12	TOR2	upstream_gene_variant
chr11	67672	SNP	1.51E-11	TOR2	upstream_gene_variant
chr11	67691	SNP	4.66E-10	TOR2	upstream_gene_variant
chr11	67802	SNP	2.55E-07	TOR2	upstream_gene_variant
chr11	67816	SNP	1.24E-08	TOR2	upstream_gene_variant
chr11	67884	SNP	3.86E-07	TOR2	upstream_gene_variant
chr11	67934	SNP	7.92E-11	TOR2	upstream_gene_variant
chr11	67955	SNP	4.84E-12	TOR2	upstream_gene_variant
chr11	67997	SNP	1.46E-12	TOR2	upstream_gene_variant
chr11	67998	SNP	8.95E-12	TOR2	upstream_gene_variant
chr11	68014	SNP	1.77E-12	TOR2	upstream_gene_variant
chr11	68108	SNP	7.05E-08	TOR2	upstream_gene_variant
chr11	68113	SNP	1.34E-07	TOR2	upstream_gene_variant
chr11	68117	SNP	1.61E-08	TOR2	upstream_gene_variant
chr11	68129	SNP	2.68E-08	TOR2	upstream_gene_variant
chr11	68137	SNP	5.28E-09	TOR2	upstream_gene_variant
chr11	68168	SNP	4.49E-07	TOR2	upstream_gene_variant
chr11	68184	SNP	1.09E-09	TOR2	upstream_gene_variant
chr11	68250	SNP	2.70E-13	PTK1	synonymous_variant
chr11	68298	SNP	9.93E-10	PTK1	synonymous_variant
chr11	68337	SNP	6.06E-13	PTK1	synonymous_variant
chr11	68369	SNP	1.96E-08	PTK1	missense_variant
chr11	68377	SNP	1.56E-09	PTK1	missense_variant
chr11	68447	SNP	2.28E-16	PTK1	synonymous_variant
chr11	68563	SNP	1.71E-23	PTK1	missense_variant
chr11	68580	SNP	2.77E-23	PTK1	synonymous_variant
chr11	68691	SNP	3.85E-19	PTK1	synonymous_variant
chr11	68802	SNP	1.39E-12	PTK1	synonymous_variant
chr11	68824	SNP	8.58E-13	PTK1	missense_variant
chr11	68859	SNP	7.45E-15	PTK1	synonymous_variant
chr11	68934	SNP	2.33E-17	PTK1	synonymous_variant
chr11	68969	SNP	2.63E-20	PTK1	missense_variant
chr11	68994	SNP	5.51E-15	PTK1	synonymous_variant
chr11	69070	SNP	3.71E-13	PTK1	missense_variant
chr11	69087	SNP	5.07E-14	PTK1	synonymous_variant
chr11	69153	SNP	1.43E-15	PTK1	synonymous_variant
chr11	69417	SNP	2.52E-10	PTK1	synonymous_variant
chr11	69425	SNP	1.74E-10	PTK1	missense_variant
chr11	70043	SNP	2.88E-08	PTK1	missense_variant
chr11	70422	SNP	8.96E-08	MNN4	upstream_gene_variant
chr11	70425	SNP	9.90E-08	MNN4	upstream_gene_variant
chr11	70540	SNP	9.88E-08	MNN4	upstream_gene_variant
chr11	70593	SNP	7.09E-08	MNN4	upstream_gene_variant
chr11	70690	SNP	1.28E-07	MNN4	upstream_gene_variant
chr11	70711	SNP	1.07E-08	MNN4	upstream_gene_variant
chr11	70841	SNP	2.91E-12	PEX1	synonymous_variant
chr11	71068	SNP	1.57E-07	PEX1	missense_variant
chr11	71199	SNP	3.46E-08	PEX1	synonymous_variant
chr11	71203	SNP	3.84E-08	PEX1	missense_variant
chr11	71211	SNP	7.59E-09	PEX1	synonymous_variant
chr11	71541	SNP	4.66E-11	PEX1	synonymous_variant
chr11	73132	SNP	2.11E-08	PEX1	missense_variant
chr11	73164	SNP	4.14E-07	PEX1	synonymous_variant
chr11	73279	SNP	8.72E-09	PEX1	missense_variant
chr11	73320	SNP	2.03E-09	PEX1	synonymous_variant
chr11	73424	SNP	1.93E-10	PEX1	synonymous_variant
chr11	73469	SNP	7.83E-10	PEX1	missense_variant
chr11	73999	SNP	4.22E-09	PTK1	upstream_gene_variant
chr11	74052	SNP	5.85E-07	PTK1	upstream_gene_variant
chr11	74086	SNP	6.39E-11	PTK1	upstream_gene_variant
chr11	74090	SNP	2.75E-11	PTK1	upstream_gene_variant
chr11	74093	SNP	1.00E-10	PTK1	upstream_gene_variant
chr11	74157	SNP	4.79E-09	PTK1	upstream_gene_variant
chr11	74223	SNP	5.40E-10	PTK1	upstream_gene_variant
chr11	74502	SNP	4.19E-08	PTK1	upstream_gene_variant
chr11	74535	SNP	1.01E-13	PTK1	upstream_gene_variant
chr11	74537	SNP	2.47E-13	PTK1	upstream_gene_variant
chr11	74561	SNP	2.97E-16	PTK1	upstream_gene_variant
chr11	74599	SNP	4.03E-21	PTK1	upstream_gene_variant
chr11	74941	SNP	6.15E-08	YKT6	synonymous_variant
chr11	75013	SNP	3.38E-07	YKT6	synonymous_variant
chr11	83853	SNP	8.06E-10	SDS22	upstream_gene_variant
chr11	83889	SNP	5.93E-09	SDS22	upstream_gene_variant
chr11	83901	SNP	5.25E-08	SDS22	upstream_gene_variant
chr11	145747	SNP	6.95E-12	tE(UUC)K	upstream_gene_variant
chr11	202604	SNP	1.60E-15	MYO3	upstream_gene_variant
chr11	355603	SNP	2.49E-13	DCW1	upstream_gene_variant
chr11	355745	SNP	7.76E-12	DCW1	upstream_gene_variant
chr12	301171	SNP	1.03E-08	ARP6	synonymous_variant
chr12	375290	SNP	1.42E-09	AVL9	missense_variant
chr12	375294	SNP	6.90E-12	AVL9	missense_variant
chr12	375295	SNP	7.49E-12	AVL9	missense_variant
chr12	375302	SNP	4.90E-11	AVL9	missense_variant
chr12	375322	SNP	1.67E-13	AVL9	missense_variant
chr12	375385	SNP	2.33E-08	AVL9	missense_variant
chr12	399343	SNP	1.87E-09	DCN1	synonymous_variant
chr12	399382	SNP	1.54E-07	DCN1	synonymous_variant
chr12	451257	SNP	1.85E-12	ACS2	upstream_gene_variant
chr12	592887	SNP	1.96E-07	YLR225C	upstream_gene_variant
chr12	599633	SNP	4.29E-07	YLR230W	upstream_gene_variant
chr12	613752	SNP	7.50E-08	THI7	synonymous_variant
chr12	613767	SNP	5.39E-08	THI7	synonymous_variant
chr12	613771	SNP	2.05E-07	THI7	missense_variant
chr12	793724	SNP	2.88E-21	JIP3	upstream_gene_variant
chr12	793773	SNP	2.17E-11	JIP3	upstream_gene_variant
chr12	793785	SNP	3.38E-08	JIP3	upstream_gene_variant
chr12	811617	SNP	1.27E-07	FKS1	missense_variant
chr12	811718	SNP	5.18E-07	FKS1	synonymous_variant
chr12	811904	SNP	3.34E-10	FKS1	synonymous_variant
chr12	813320	SNP	3.37E-07	FKS1	synonymous_variant
chr12	813321	SNP	5.21E-07	FKS1	synonymous_variant
chr12	814955	SNP	3.42E-09	FKS1	synonymous_variant
chr12	814958	SNP	8.52E-09	FKS1	synonymous_variant
chr12	814964	SNP	2.83E-07	FKS1	synonymous_variant
chr12	814970	SNP	1.21E-07	FKS1	synonymous_variant
chr12	815036	SNP	5.24E-08	FKS1	synonymous_variant
chr12	815168	SNP	1.86E-08	FKS1	synonymous_variant
chr12	815171	SNP	6.76E-10	FKS1	synonymous_variant
chr12	815189	SNP	3.00E-15	FKS1	synonymous_variant
chr12	815192	SNP	1.88E-16	FKS1	synonymous_variant
chr12	815198	SNP	1.74E-18	FKS1	synonymous_variant
chr12	815243	SNP	1.62E-07	FKS1	synonymous_variant
chr12	815249	SNP	4.12E-07	FKS1	synonymous_variant
chr12	815254	SNP	8.38E-08	FKS1	missense_variant
chr12	815255	SNP	4.72E-08	FKS1	synonymous_variant
chr12	815258	SNP	2.75E-07	FKS1	synonymous_variant
chr12	815261	SNP	1.78E-07	FKS1	synonymous_variant
chr12	815264	SNP	8.85E-08	FKS1	synonymous_variant
chr12	815270	SNP	4.24E-08	FKS1	synonymous_variant
chr12	815271	SNP	5.00E-08	FKS1	missense_variant
chr12	815273	SNP	3.80E-08	FKS1	synonymous_variant
chr12	815276	SNP	2.59E-08	FKS1	synonymous_variant
chr12	815463	SNP	3.52E-08	FKS1	missense_variant
chr12	815466	SNP	4.73E-08	FKS1	missense_variant
chr12	815486	SNP	9.79E-09	FKS1	synonymous_variant
chr12	818279	SNP	8.36E-11	TRR4	upstream_gene_variant
chr12	954228	SNP	3.60E-07	YLR412C-A	upstream_gene_variant
chr12	1062165	SNP	5.22E-07	YLR460C	upstream_gene_variant
chr12	1062180	SNP	1.35E-07	YLR460C	upstream_gene_variant
chr12	1062189	SNP	1.71E-08	YLR460C	upstream_gene_variant
chr12	1062194	SNP	1.34E-08	YLR460C	upstream_gene_variant
chr13	21286	SNP	1.21E-10	PGA3	synonymous_variant
chr13	309524	SNP	5.04E-08	SOK2	upstream_gene_variant
chr13	310858	SNP	6.71E-07	YMR018W	synonymous_variant
chr13	316589	SNP	1.85E-07	FMS1	missense_variant
chr13	316612	SNP	1.85E-07	FMS1	synonymous_variant
chr13	321892	SNP	5.91E-08	MRPL3	missense_variant
chr13	324350	SNP	4.48E-07	PEX12	synonymous_variant
chr13	326503	SNP	6.76E-07	YMR027W	synonymous_variant
chr13	463232	SNP	1.15E-10	MTG1	upstream_gene_variant
chr13	573151	SNP	5.66E-11	RIM13	upstream_gene_variant
chr13	609579	SNP	2.98E-13	YMR173W-A	missense_variant
chr13	633893	SNP	5.38E-07	HSC82	synonymous_variant
chr13	653809	SNP	2.46E-07	YMR193C-A	upstream_gene_variant
chr13	873896	SNP	2.35E-14	ADH2	missense_variant
chr13	873897	SNP	1.62E-14	ADH2	synonymous_variant
chr13	873906	SNP	8.49E-09	ADH2	synonymous_variant
chr13	873909	SNP	3.33E-08	ADH2	synonymous_variant
chr13	873914	SNP	2.18E-09	ADH2	missense_variant
chr13	873915	SNP	4.41E-09	ADH2	synonymous_variant
chr13	873921	SNP	3.57E-09	ADH2	synonymous_variant
chr13	873933	SNP	1.91E-08	ADH2	synonymous_variant
chr13	910346	SNP	2.86E-13	YMR317W	missense_variant
chr14	282685	SNP	1.44E-09	YNL190W	synonymous_variant
chr14	282688	SNP	3.44E-10	YNL190W	synonymous_variant
chr14	282694	SNP	1.38E-10	YNL190W	synonymous_variant
chr14	282700	SNP	1.52E-10	YNL190W	synonymous_variant
chr14	282745	SNP	2.10E-12	YNL190W	synonymous_variant
chr14	282751	SNP	9.09E-13	YNL190W	synonymous_variant
chr14	727231	SNP	3.04E-15	NOG2	upstream_gene_variant
chr14	753290	SNP	1.63E-09	YNR065C	synonymous_variant
chr15	160118	SNP	1.40E-10	ADH1	synonymous_variant
chr15	160139	SNP	2.90E-13	ADH1	synonymous_variant
chr15	160141	SNP	6.63E-14	ADH1	missense_variant
chr15	160142	SNP	4.47E-14	ADH1	synonymous_variant
chr15	160153	SNP	3.99E-15	ADH1	missense_variant
chr15	160154	SNP	3.26E-15	ADH1	synonymous_variant
chr15	160163	SNP	4.32E-16	ADH1	synonymous_variant
chr15	160166	SNP	1.82E-18	ADH1	synonymous_variant
chr15	160171	SNP	7.67E-17	ADH1	missense_variant
chr15	160172	SNP	8.01E-17	ADH1	synonymous_variant
chr15	160178	SNP	5.92E-18	ADH1	synonymous_variant
chr15	160179	SNP	8.99E-18	ADH1	missense_variant
chr15	160190	SNP	6.12E-15	ADH1	synonymous_variant
chr15	226817	SNP	9.06E-12	THI20	upstream_gene_variant
chr15	299741	SNP	3.97E-07	YOL014W	missense_variant
chr15	300004	SNP	7.84E-08	YOL014W	synonymous_variant
chr15	346416	SNP	2.68E-09	TIR2	missense_variant
chr15	346417	SNP	3.52E-09	TIR2	synonymous_variant
chr15	346438	SNP	3.13E-10	TIR2	synonymous_variant
chr15	1054799	SNP	5.14E-08	YOR379C	upstream_gene_variant
chr15	1054802	SNP	2.51E-08	YOR379C	upstream_gene_variant
chr15	1054937	SNP	3.72E-07	YOR379C	upstream_gene_variant
chr15	1055015	SNP	1.44E-07	YOR379C	upstream_gene_variant
chr15	1055021	SNP	7.06E-08	YOR379C	upstream_gene_variant
chr15	1055775	SNP	4.64E-09	FRE3	synonymous_variant
chr15	1055801	SNP	5.61E-12	FRE3	missense_variant
chr15	1055838	SNP	1.26E-10	FRE3	synonymous_variant
chr15	1055878	SNP	2.27E-07	FRE3	missense_variant
chr15	1055920	SNP	3.89E-08	FRE3	missense_variant
chr15	1056885	SNP	9.42E-09	FRE3	synonymous_variant
chr15	1057081	SNP	6.12E-10	FRE3	missense_variant
chr15	1069076	SNP	8.14E-08	YOR385W	downstream_gene_variant
chr16	105826	SNP	5.40E-07	YPL238C	upstream_gene_variant
chr16	134206	SNP	4.86E-07	FLC1	synonymous_variant
chr16	252286	SNP	4.08E-11	AIM44	missense_variant
chr16	252295	SNP	9.89E-10	AIM44	missense_variant
chr16	252298	SNP	2.86E-08	AIM44	missense_variant
chr16	589299	SNP	6.96E-09	CMR3	upstream_gene_variant
chr16	710988	SNP	1.76E-08	SUA7	synonymous_variant
chr16	711691	SNP	3.11E-09	SRP54	synonymous_variant
chr16	926851	SNP	2.41E-08	OPT2	synonymous_variant
chr16	932313	SNP	8.65E-09	YPR196W	missense_variant
chrmito	11523	SNP	7.22E-31	Q0032	upstream_gene_variant
chrmito	11629	SNP	2.66E-26	Q0032	upstream_gene_variant
chrmito	11713	SNP	8.93E-25	Q0032	missense_variant
chrmito	11749	SNP	7.80E-28	Q0032	missense_variant
chrmito	11791	SNP	2.32E-26	Q0032	missense_variant
chrmito	11826	SNP	4.10E-22	Q0032	missense_variant
chrmito	13289	SNP	4.69E-08	AI1	upstream_gene_variant
chrmito	13291	SNP	7.53E-08	AI1	upstream_gene_variant
chrmito	13299	SNP	3.74E-07	AI1	upstream_gene_variant
chrmito	23623	SNP	1.50E-13	COX1	synonymous_variant
chrmito	38976	SNP	1.58E-17	tE(UUC)Q	downstream_gene_variant
chrmito	38989	SNP	5.04E-15	tE(UUC)Q	downstream_gene_variant
chrmito	40364	SNP	1.16E-15	tE(UUC)Q	downstream_gene_variant
chrmito	46023	SNP	4.14E-07	OLI1	upstream_gene_variant
chrmito	56171	SNP	5.85E-15	21S_RRNA	upstream_gene_variant
chrmito	56384	SNP	2.33E-18	21S_RRNA	upstream_gene_variant
chrmito	63111	SNP	1.54E-08	tT(UGU)Q1	upstream_gene_variant
chrmito	63745	SNP	1.24E-21	tT(UGU)Q1	upstream_gene_variant
chrmito	65101	SNP	4.02E-10	Q0182	upstream_gene_variant
chrmito	67925	SNP	3.50E-08	tD(GUC)Q	upstream_gene_variant
chrmito	67954	SNP	5.41E-13	tD(GUC)Q	upstream_gene_variant
chrmito	67965	SNP	5.05E-11	tD(GUC)Q	upstream_gene_variant
chrmito	67966	SNP	5.15E-11	tD(GUC)Q	upstream_gene_variant
chrmito	67973	SNP	9.01E-11	tD(GUC)Q	upstream_gene_variant
chrmito	67980	SNP	1.50E-08	tD(GUC)Q	upstream_gene_variant
chrmito	67984	SNP	2.09E-10	tD(GUC)Q	upstream_gene_variant
chrmito	68050	SNP	2.05E-07	tD(GUC)Q	upstream_gene_variant
chrmito	71199	SNP	5.36E-07	tN(GUU)Q	upstream_gene_variant
chrmito	71339	SNP	2.80E-07	tN(GUU)Q	upstream_gene_variant
chrmito	72605	SNP	1.84E-07	tM(CAU)Q1	upstream_gene_variant
chrmito	76285	SNP	1.07E-07	tF(GAA)Q	upstream_gene_variant
chrmito	76294	SNP	4.61E-09	tF(GAA)Q	upstream_gene_variant
chrmito	76311	SNP	4.41E-10	tF(GAA)Q	upstream_gene_variant
chrmito	76312	SNP	5.97E-09	tF(GAA)Q	upstream_gene_variant
chrmito	77707	SNP	1.45E-12	tV(UAC)Q	upstream_gene_variant
chrmito	77708	SNP	2.18E-12	tV(UAC)Q	upstream_gene_variant
chrmito	80839	SNP	2.73E-11	tT(XXX)Q2	upstream_gene_variant
chrmito	80928	SNP	4.78E-10	tT(XXX)Q2	upstream_gene_variant
chrmito	80957	SNP	2.15E-18	tT(XXX)Q2	upstream_gene_variant
chrmito	80966	SNP	1.57E-16	tT(XXX)Q2	upstream_gene_variant
chrmito	82488	SNP	6.44E-08	tT(XXX)Q2	upstream_gene_variant
chrmito	83938	SNP	3.17E-08	tM(CAU)Q2	upstream_gene_variant
chrmito	83946	SNP	1.25E-07	tM(CAU)Q2	upstream_gene_variant
chrmito	83953	SNP	7.92E-08	tM(CAU)Q2	upstream_gene_variant
chrmito	85483	SNP	4.73E-08	Q0297	upstream_gene_variant
chr1	1346	INDEL	1.85E-09	YAL067W-A	upstream_gene_variant
chr1	1512	INDEL	1.52E-14	YAL067W-A	upstream_gene_variant
chr2	311639	INDEL	1.31E-07	PDX3	upstream_gene_variant
chr2	372350	INDEL	8.12E-17	TIP1	frameshift_variant
chr2	532411	INDEL	6.90E-07	BMT2	upstream_gene_variant
chr3	315712	INDEL	1.47E-18	NA	NA
chr3	315715	INDEL	1.01E-18	NA	NA
chr4	321870	INDEL	3.72E-10	VAM6	upstream_gene_variant
chr4	382480	INDEL	2.84E-09	PRM7	disruptive_inframe_insertion
chr4	385081	INDEL	3.89E-08	BSC1	frameshift_variant
chr4	522927	INDEL	1.31E-07	ARO3	frameshift_variant&stop_lost&splice_region_variant
chr4	758013	INDEL	1.87E-27	NUM1	disruptive_inframe_deletion
chr4	1095562	INDEL	4.65E-07	RAD34	upstream_gene_variant
chr4	1308634	INDEL	2.54E-16	HKR1	frameshift_variant
chr4	1308644	INDEL	8.21E-17	HKR1	frameshift_variant
chr5	69243	INDEL	6.32E-10	YEL045C	frameshift_variant
chr5	152271	INDEL	7.39E-12	WBP1	upstream_gene_variant
chr5	156477	INDEL	2.80E-11	NOP16	upstream_gene_variant
chr5	171934	INDEL	2.46E-07	SNR14	upstream_gene_variant
chr5	172615	INDEL	2.02E-07	SEC3	upstream_gene_variant
chr5	175619	INDEL	2.45E-08	TIR1	disruptive_inframe_deletion
chr6	989	INDEL	1.04E-18	YFL067W	frameshift_variant
chr6	210344	INDEL	2.81E-44	ULI1	upstream_gene_variant
chr7	53130	INDEL	3.19E-07	HAP2	disruptive_inframe_insertion
chr7	158910	INDEL	5.02E-20	GTS1	disruptive_inframe_deletion
chr7	158926	INDEL	3.80E-12	GTS1	frameshift_variant
chr7	280162	INDEL	4.45E-09	NAB2	disruptive_inframe_deletion
chr7	324207	INDEL	3.70E-07	TOS8	upstream_gene_variant
chr7	529641	INDEL	1.08E-09	MTL1	disruptive_inframe_insertion
chr7	530013	INDEL	3.55E-08	MTL1	disruptive_inframe_insertion
chr7	530031	INDEL	5.05E-07	MTL1	disruptive_inframe_insertion
chr7	877185	INDEL	3.22E-07	CRH1	disruptive_inframe_deletion
chr7	882405	INDEL	2.84E-08	CRH1	upstream_gene_variant
chr8	5787	INDEL	6.17E-08	YHL048C-A	frameshift_variant
chr8	38662	INDEL	1.06E-07	SBP1	upstream_gene_variant
chr8	134251	INDEL	8.42E-08	ARD1	upstream_gene_variant
chr8	134267	INDEL	4.17E-10	ARD1	upstream_gene_variant
chr8	467079	INDEL	5.54E-07	YHR180W-A	disruptive_inframe_insertion
chr9	128654	INDEL	1.26E-15	SIM1	disruptive_inframe_deletion
chr9	137120	INDEL	1.56E-07	RPI1	conservative_inframe_insertion
chr9	146883	INDEL	1.10E-57	NUP159	disruptive_inframe_insertion
chr9	146900	INDEL	3.21E-08	NUP159	conservative_inframe_deletion
chr9	146955	INDEL	1.22E-09	NUP159	disruptive_inframe_deletion
chr9	393335	INDEL	6.92E-08	FLO11	frameshift_variant
chr9	400016	INDEL	5.66E-19	DAL81	disruptive_inframe_deletion
chr9	400025	INDEL	3.20E-15	DAL81	disruptive_inframe_deletion
chr9	400043	INDEL	4.38E-13	DAL81	disruptive_inframe_deletion
chr9	432385	INDEL	4.78E-07	YPS6	upstream_gene_variant
chr9	438741	INDEL	1.75E-09	YIR042C	upstream_gene_variant
chr10	50009	INDEL	1.42E-08	LAA1	upstream_gene_variant
chr10	59239	INDEL	1.20E-09	YJL202C	upstream_gene_variant
chr10	59565	INDEL	7.26E-08	ACO2	upstream_gene_variant
chr10	59569	INDEL	1.71E-07	ACO2	upstream_gene_variant
chr10	79553	INDEL	1.54E-11	RPS22A	upstream_gene_variant
chr10	82010	INDEL	1.57E-10	SWE1	upstream_gene_variant
chr10	96818	INDEL	5.31E-08	SWI3	upstream_gene_variant
chr10	439622	INDEL	8.55E-09	MPP10	frameshift_variant
chr10	606453	INDEL	3.79E-09	FIP1	upstream_gene_variant
chr10	606780	INDEL	4.34E-08	FIP1	upstream_gene_variant
chr10	606786	INDEL	1.60E-08	FIP1	upstream_gene_variant
chr10	606788	INDEL	4.14E-08	FIP1	upstream_gene_variant
chr10	745542	INDEL	1.96E-23	COS5	upstream_gene_variant
chr10	745543	INDEL	6.11E-24	COS5	upstream_gene_variant
chr10	745547	INDEL	5.55E-24	COS5	upstream_gene_variant
chr11	38152	INDEL	1.59E-07	TRP3	frameshift_variant&start_lost
chr11	38174	INDEL	1.45E-07	DOA1	upstream_gene_variant
chr11	42394	INDEL	1.24E-08	TRP3	upstream_gene_variant
chr11	66439	INDEL	6.06E-11	MNN4	conservative_inframe_insertion
chr11	67700	INDEL	8.20E-10	TOR2	upstream_gene_variant
chr11	67892	INDEL	2.48E-08	TOR2	upstream_gene_variant
chr11	68355	INDEL	1.36E-09	PTK1	disruptive_inframe_deletion
chr11	68361	INDEL	2.31E-07	PTK1	disruptive_inframe_deletion
chr11	74516	INDEL	1.11E-08	PTK1	upstream_gene_variant
chr11	74612	INDEL	3.79E-20	PTK1	upstream_gene_variant
chr11	74615	INDEL	4.43E-19	PTK1	upstream_gene_variant
chr11	74922	INDEL	3.12E-09	PTK1	upstream_gene_variant
chr11	83878	INDEL	4.13E-11	SDS22	upstream_gene_variant
chr11	226258	INDEL	8.33E-11	PRR1	upstream_gene_variant
chr11	389134	INDEL	3.07E-10	MAE1	upstream_gene_variant
chr12	150541	INDEL	2.64E-08	SFI1	downstream_gene_variant
chr12	329749	INDEL	5.58E-13	IOC2	disruptive_inframe_insertion
chr12	329759	INDEL	1.15E-10	IOC2	conservative_inframe_insertion
chr12	375308	INDEL	4.41E-11	AVL9	disruptive_inframe_deletion
chr12	375353	INDEL	3.82E-17	AVL9	conservative_inframe_insertion
chr12	375374	INDEL	2.25E-15	AVL9	disruptive_inframe_deletion
chr12	375388	INDEL	5.31E-09	AVL9	disruptive_inframe_insertion
chr12	813110	INDEL	5.56E-07	FKS1	frameshift_variant
chr12	813116	INDEL	3.13E-07	FKS1	frameshift_variant
chr12	815471	INDEL	9.72E-09	FKS1	frameshift_variant
chr12	815531	INDEL	4.13E-10	FKS1	frameshift_variant
chr12	815533	INDEL	3.83E-10	FKS1	disruptive_inframe_deletion
chr12	818466	INDEL	5.84E-07	TRR4	upstream_gene_variant
chr13	463236	INDEL	2.38E-11	MTG1	upstream_gene_variant
chr13	588563	INDEL	4.14E-07	MSS11	conservative_inframe_insertion
chr14	254840	INDEL	2.26E-09	YNL208W	disruptive_inframe_insertion
chr14	704450	INDEL	9.76E-17	AGA1	frameshift_variant
chr14	704477	INDEL	2.34E-20	AGA1	frameshift_variant
chr15	115083	INDEL	1.47E-15	WSC3	disruptive_inframe_insertion
chr15	346405	INDEL	1.68E-10	TIR2	disruptive_inframe_deletion
chr15	407924	INDEL	5.23E-08	HIR2	upstream_gene_variant
chr15	1057039	INDEL	8.30E-08	FRE3	frameshift_variant
chr16	572049	INDEL	3.30E-09	ICL2	upstream_gene_variant
chr16	589296	INDEL	1.72E-09	CMR3	upstream_gene_variant
chr16	589300	INDEL	1.12E-07	CMR3	upstream_gene_variant
chrmito	2871	INDEL	1.47E-08	Q0010	upstream_gene_variant
chrmito	6165	INDEL	4.16E-07	15S_RRNA	upstream_gene_variant
chrmito	9770	INDEL	5.79E-08	Q0032	upstream_gene_variant
chrmito	9836	INDEL	1.77E-10	Q0032	upstream_gene_variant
chrmito	11566	INDEL	1.40E-30	Q0032	upstream_gene_variant
chrmito	11824	INDEL	4.72E-24	Q0032	frameshift_variant
chrmito	13300	INDEL	3.09E-07	AI1	upstream_gene_variant
chrmito	29474	INDEL	1.52E-62	Q0092	upstream_gene_variant
chrmito	31529	INDEL	5.37E-10	tE(UUC)Q	upstream_gene_variant
chrmito	42965	INDEL	1.02E-17	OLI1	upstream_gene_variant
chrmito	43978	INDEL	2.18E-09	OLI1	upstream_gene_variant
chrmito	44177	INDEL	1.14E-12	OLI1	upstream_gene_variant
chrmito	46314	INDEL	3.49E-28	OLI1	upstream_gene_variant
chrmito	63172	INDEL	5.02E-07	tT(UGU)Q1	upstream_gene_variant
chrmito	63731	INDEL	5.60E-11	tT(UGU)Q1	upstream_gene_variant
chrmito	63736	INDEL	2.29E-16	tT(UGU)Q1	upstream_gene_variant
chrmito	65911	INDEL	2.61E-11	Q0182	frameshift_variant
chrmito	65917	INDEL	1.48E-08	Q0182	frameshift_variant
chrmito	68006	INDEL	6.82E-08	tD(GUC)Q	upstream_gene_variant
chrmito	71213	INDEL	1.23E-07	tN(GUU)Q	upstream_gene_variant
chrmito	71215	INDEL	3.62E-07	tN(GUU)Q	upstream_gene_variant
chrmito	71351	INDEL	5.44E-07	tN(GUU)Q	upstream_gene_variant
chrmito	77713	INDEL	1.04E-11	tV(UAC)Q	upstream_gene_variant
chrmito	80915	INDEL	4.91E-13	tT(XXX)Q2	upstream_gene_variant
chrmito	81211	INDEL	3.10E-10	tT(XXX)Q2	upstream_gene_variant
chrmito	83380	INDEL	1.13E-07	tM(CAU)Q2	upstream_gene_variant
chrmito	83737	INDEL	1.10E-10	tM(CAU)Q2	upstream_gene_variant
chrmito	84469	INDEL	6.22E-13	tM(CAU)Q2	upstream_gene_variant
