## Supplementary Table 5 for "Age-specific genomic and transcriptomic variation reveals limited evidence for *cis-*regulatory interactions modulating aging in *Saccharomyces cerevisiae*"

Sample	initial_reads	initial_bases	bbduk_reads	bbduk_bases	STAR_reads_unique	featurecounts_assigned
old_01	20373051	2057678151	19909691	1575064240	15444406	13920031
old_02	23124429	2335567329	22670094	1774029724	14780227	13249629
old_03	20941076	2115048676	20397062	1628440402	17924273	16183581
old_04	22261380	2248399380	21760231	1731826894	17883148	16112059
old_05	23822295	2406051795	23288590	1861327967	19080491	17239097
old_06	20806821	2101488921	20373356	1652192664	18629197	16857766
old_07	19763245	1996087745	19065064	588857023	15148140	13435290
old_08	22224284	2244652684	21728772	1760530615	19820317	17999562
old_09	17798207	1797618907	17507366	1419346547	13787391	12493833
old_10	22020461	2224066561	21599762	1731564542	15301078	13877894
old_11	27066157	2733681857	26453618	2126772719	22975886	20831949
old_12	19573698	1976943498	19112696	1517526642	17121366	15532087
young_01	22117411	2233858511	21644155	1728951371	18522525	16742389
young_02	24799003	2504699303	24223837	1951477483	21870689	19776664
young_03	20960510	2117011510	20547080	1653055609	16204128	14655446
young_04	26393720	2665765720	25748770	2048381575	21455574	19376911
young_05	22210208	2243231008	21842606	1760145104	15286922	13815597
young_06	21099309	2131030209	20630824	1639497342	16058757	14482624
young_07	27368126	2764180726	26675973	2151311763	24087760	21768693
young_08	22278784	2250157184�	21723822	1751339812	19751102	17857749
young_09	24122595	2436382095	23520490	1904570298	21599286	19561088
young_10	23299025	2353201525	22793504	1861251642	20429391	18516913
young_11	22441900	2266631900	21877972	1740173090	18880943	17059943
young_12	19573698	1976943498	19112696	1517526642	16686789	15053791
Average	22351641.38	2257835718	21842001.29	1711465071	18280407.75	16516691.08
