## Supplementary Table 6 for "Age-specific genomic and transcriptomic variation reveals limited evidence for *cis-*regulatory interactions modulating aging in *Saccharomyces cerevisiae*"

Feature Identification					Gene Expression Data						Closest Gene Variant Information
Gene ID	Gene Name	Chromosome	Start Position	End Position	baseMean	log2FoldChange	lfcSE	stat	pvalue	padj	variant_positions	sig_pvals	closest_upstream_variant	dist_from_UGV	upstream_pval	closest_downstream_variant	dist_from_DGV	downstream_pval
YHL028W	WSC4	chr8	48763	50580	81.48298759	-0.772283114	0.218530358	-3.533985486	0.000409344	0.06909513	49887, 49899	4.18E-07, 3.75E-08	NA	NA	NA	NA	NA	NA
YBR054W	YRO2	chr2	343101	344135	204.1401598	-0.757438647	0.203569916	-3.720778895	0.000198609	0.045149906	NA	NA	324135	18966	5.45E-07	372350	28215	8.12E-17
YHR124W	NDT80	chr8	356561	358444	41.22829328	-0.74747036	0.228318345	-3.273807714	0.001061088	0.099792774	NA	NA	201673	154888	5.19E-08	467079	108635	5.54E-07
YOR313C	SPS4	chr15	901858	902874	71.27017044	-0.700521539	0.188339939	-3.719452925	0.000199655	0.045149906	NA	NA	407924	493934	5.23E-08	1054799	151925	5.14E-08
YIL064W	EFM4	chr9	242027	242716	1331.780424	-0.52064531	0.151193787	-3.443562865	0.000574103	0.076820463	NA	NA	197202	44825	1.24E-07	290131	47415	8.33E-08
YDR475C	JIP4	chr4	1407464	1410094	372.0610048	-0.497885161	0.142466276	-3.494758032	0.000474492	0.070174827	NA	NA	1357979	49485	1.25E-07	1523087	112993	2.12E-08
YHR011W	DIA4	chr8	127780	129120	253.2581036	-0.46410975	0.118800985	-3.906615333	9.36E-05	0.03287629	NA	NA	92155	35625	9.54E-09	134240	5120	6.59E-07
YDL175C	AIR2	chr4	144484	145518	255.2234469	-0.458926776	0.118084882	-3.886414331	0.000101736	0.033632661	NA	NA	NA	NA	NA	319317	173799	2.31E-07
YOR231W	MKK1	chr15	772601	774127	261.4365663	-0.413880688	0.111170679	-3.722930289	0.000196924	0.045149906	NA	NA	407924	364677	5.23E-08	1054799	280672	5.14E-08
YGR109C	CLB6	chr7	705359	706501	648.1074791	-0.407623107	0.098319683	-4.145895259	3.38E-05	0.022627112	NA	NA	661677	43682	6.88E-09	877185	170684	3.22E-07
YLR103C	CDC45	chr12	343989	345941	264.2583568	-0.382419484	0.112005973	-3.414277597	0.000639514	0.081599617	NA	NA	329759	14230	1.15E-10	375290	29349	1.42E-09
YGR221C	TOS2	chr7	937124	938992	229.1768425	-0.37039057	0.093328797	-3.968663281	7.23E-05	0.03087234	NA	NA	931627	5497	8.99E-14	987011	48019	1.01E-07
YPL075W	GCR1	chr16	412254	415362	478.1025419	-0.356037138	0.096333561	-3.695878513	0.000219128	0.045611034	NA	NA	252298	159956	2.86E-08	572049	156687	3.30E-09
YBL035C	POL12	chr2	151493	153610	165.2036128	-0.345704409	0.103777467	-3.331208787	0.000864697	0.093453814	NA	NA	9439	142054	1.08E-08	268913	115303	5.01E-07
YHL020C	OPI1	chr8	66242	67456	595.3674138	-0.344733209	0.087563162	-3.936966186	8.25E-05	0.03091683	NA	NA	53882	12360	5.54E-07	92155	24699	9.54E-09
YDR147W	EKI1	chr4	751631	753235	502.7302511	-0.338189957	0.080644144	-4.193608348	2.75E-05	0.022627112	NA	NA	523790	227841	5.00E-08	757367	4132	3.97E-07
YLL001W	DNM1	chr12	147890	150163	364.5200823	-0.312517632	0.091364273	-3.420567147	0.000624907	0.081599617	NA	NA	NA	NA	NA	150541	378	2.64E-08
YDR347W	MRP1	chr4	1169178	1170143	831.6555014	-0.218285818	0.066674999	-3.273878061	0.001060824	0.099792774	NA	NA	1163959	5219	2.29E-07	1308631	138488	1.29E-19
YJR007W	SUI2	chr10	451020	451934	10063.30104	0.203569084	0.061858534	3.290881128	0.000998741	0.098472365	NA	NA	439622	11398	8.55E-09	606453	154519	3.79E-09
YLR363W-A	YLR363W-A	chr12	853461	853718	2234.300917	0.222428196	0.067965556	3.272660596	0.001065403	0.099792774	NA	NA	818466	34995	5.84E-07	954228	100510	3.60E-07
YGR060W	ERG25	chr7	610564	611493	19705.56499	0.246790919	0.066431384	3.714974824	0.000203224	0.045149906	NA	NA	530031	80533	5.05E-07	660617	49124	1.42E-07
YKR099W	BAS1	chr11	635851	638286	1948.198787	0.252911724	0.060761353	4.162378083	3.15E-05	0.022627112	NA	NA	389134	246717	3.07E-10	NA	NA	NA
YFL039C	ACT1	chr6	53260	54696	53138.5595	0.282271177	0.084515113	3.339889939	0.000838116	0.093453814	NA	NA	26594	26666	5.58E-07	205105	150409	3.61E-08
YNL259C	ATX1	chr14	157644	157865	2395.716312	0.287746622	0.084997497	3.385354065	0.000710865	0.083344514	NA	NA	NA	NA	NA	254840	96975	2.26E-09
YDR006C	SOK1	chr3	458542	461247	1692.642299	0.296604	0.089702697	3.306522673	0.000944617	0.098310145	NA	NA	315729	142813	2.25E-18	NA	NA	NA
YLR064W	PER33	chr12	265456	266277	2005.587396	0.311374031	0.076247553	4.083724917	4.43E-05	0.022643231	NA	NA	150541	114915	2.64E-08	301171	34894	1.03E-08
YHR070W	TRM5	chr8	234881	236380	4859.917274	0.323603749	0.092509499	3.498059679	0.000468656	0.070174827	NA	NA	201673	33208	5.19E-08	467079	230699	5.54E-07
YER048W-A	ISD11	chr5	250718	251002	2383.373342	0.324319753	0.098345734	3.297751117	0.000974625	0.098472365	NA	NA	175619	75099	2.45E-08	318309	67307	5.29E-07
YOR079C	ATX2	chr15	473475	474416	416.207076	0.329382887	0.079577594	4.139141071	3.49E-05	0.022627112	NA	NA	407924	65551	5.23E-08	1054799	580383	5.14E-08
YJL173C	RFA3	chr10	96161	96529	3317.2942	0.343146732	0.098575626	3.481050512	0.000499451	0.071972212	96323, 96365, 96379, 96432	4.59E-12, 6.62E-12, 5.53E-12, 3.45E-10	NA	NA	NA	NA	NA	NA
YCR015C	CTO1	chr3	141217	142170	2036.479798	0.345181754	0.101974589	3.384978128	0.000711839	0.083344514	NA	NA	4395	136822	1.29E-11	268841	126671	6.91E-21
YBL054W	TOD6	chr2	117589	119166	2306.554523	0.348606083	0.102491693	3.401310597	0.000670636	0.081934204	NA	NA	9439	108150	1.08E-08	268913	149747	5.01E-07
YHR071W	PCL5	chr8	237004	237693	1424.47654	0.365491068	0.109244638	3.345620201	0.000820988	0.093453814	NA	NA	201673	35331	5.19E-08	467079	229386	5.54E-07
YLR050C	EMA19	chr12	245587	246072	2079.483538	0.389347852	0.096446907	4.036913817	5.42E-05	0.025364443	NA	NA	150541	95046	2.64E-08	301171	55099	1.03E-08
YDL097C	RPN6	chr4	285391	286695	3141.665823	0.413549943	0.125584137	3.29301098	0.000991206	0.098472365	NA	NA	NA	NA	NA	319317	32622	2.31E-07
YEL059C-A	SOM1	chr5	42400	42624	673.9776773	0.420851181	0.10644107	3.95384206	7.69E-05	0.03087234	NA	NA	18949	23451	6.65E-13	63748	21124	2.88E-07
YHR039C-A	VMA10	chr8	187173	187679	16392.59802	0.423665158	0.122693309	3.453042069	0.000554303	0.076820463	NA	NA	167570	19603	3.14E-08	201673	13994	5.19E-08
YDR072C	IPT1	chr4	589761	591344	1028.865315	0.43480531	0.117260487	3.70802921	0.000208879	0.045149906	NA	NA	523790	65971	5.00E-08	757367	166023	3.97E-07
YDR092W	UBC13	chr4	629876	630605	2577.764765	0.451127905	0.109534743	4.118582769	3.81E-05	0.022627112	NA	NA	523790	106086	5.00E-08	757367	126762	3.97E-07
YGL157W	ARI1	chr7	209006	210049	1703.714088	0.452979506	0.12212168	3.709247251	0.000207876	0.045149906	NA	NA	158926	50080	3.80E-12	280162	70113	4.45E-09
YLR110C	CCW12	chr12	369697	370098	309795.3042	0.47482226	0.12676057	3.745819851	0.000179806	0.045149906	NA	NA	329759	39938	1.15E-10	375290	5192	1.42E-09
YPL189C-A	COA2	chr16	188307	188513	1798.721286	0.482373911	0.144792838	3.331476315	0.000863867	0.093453814	NA	NA	134206	54101	4.86E-07	252286	63773	4.08E-11
YER142C	MAG1	chr5	455146	456036	242.1311304	0.482601966	0.134570961	3.586226655	0.000335497	0.062849843	NA	NA	318309	136837	5.29E-07	561678	105642	1.24E-09
YLR109W	AHP1	chr12	368781	369311	57163.9854	0.483056332	0.132378657	3.649049955	0.000263212	0.052830393	NA	NA	329759	39022	1.15E-10	375290	5979	1.42E-09
YOR287C	RRP36	chr15	850937	851839	2172.739122	0.491126994	0.119612835	4.105972343	4.03E-05	0.022627112	NA	NA	407924	443013	5.23E-08	1054799	202960	5.14E-08
YPR151C	SUE1	chr16	831055	831675	391.0653349	0.5130119	0.141289544	3.630926163	0.000282406	0.054728331	NA	NA	711691	119364	3.11E-09	926851	95176	2.41E-08
YJL218W	YJL218W	chr10	21973	22563	194.3715848	0.51975557	0.152491183	3.408430312	0.000653378	0.081599617	NA	NA	NA	NA	NA	24779	2216	3.14E-07
YDR380W	ARO10	chr4	1234218	1236125	975.6999173	0.534688766	0.161592235	3.308876598	0.000936711	0.098310145	NA	NA	1163959	70259	2.29E-07	1308631	72506	1.29E-19
YKL096W	CWP1	chr11	261132	261851	5433.704386	0.534724102	0.117284421	4.559208277	5.13E-06	0.009618973	NA	NA	226258	34874	8.33E-11	355603	93752	2.49E-13
YBR105C	VID24	chr2	450881	451969	640.8510498	0.540870338	0.153691787	3.519188298	0.000432869	0.06909513	NA	NA	415599	35282	2.23E-07	532411	80442	6.90E-07
YLR303W	MET17	chr12	732542	733876	5934.345291	0.550312891	0.1075337	5.117585374	3.09E-07	0.001739233	NA	NA	613771	118771	2.05E-07	793724	59848	2.88E-21
YDL110C	TMA17	chr4	264512	264964	969.6557839	0.567311789	0.161179613	3.519749037	0.000431955	0.06909513	NA	NA	NA	NA	NA	319317	54353	2.31E-07
YLR216C	CPR6	chr12	572096	573211	4436.599927	0.589405158	0.125428027	4.699150376	2.61E-06	0.007341014	NA	NA	451257	120839	1.85E-12	592887	19676	1.96E-07
YNL111C	CYB5	chr14	416940	417302	6325.700568	0.625131355	0.16444878	3.801374241	0.000143896	0.044927457	NA	NA	282751	134189	9.09E-13	704450	287148	9.76E-17
YJL037W	IRC18	chr10	376662	377336	164.2530245	0.686306247	0.19375802	3.542079182	0.000396986	0.06909513	NA	NA	367212	9450	4.42E-07	400207	22871	1.55E-13
YAL005C	SSA1	chr1	139503	141431	5527.849119	0.691112989	0.185840282	3.718854598	0.000200128	0.045149906	NA	NA	1536	137967	3.56E-15	176694	35263	7.96E-08
YNR066C	YNR066C	chr14	753725	755035	44.37117631	0.840167119	0.235405702	3.56901771	0.000358322	0.064960348	NA	NA	753290	435	1.63E-09	NA	NA	NA
YMR191W	SPG5	chr13	645656	646777	78.17832108	0.852947654	0.247597452	3.444896735	0.000571278	0.076820463	NA	NA	633893	11763	5.38E-07	653809	7032	2.46E-07
YOR382W	FIT2	chr15	1059531	1059992	2461.978961	1.007601418	0.286797509	3.513285116	0.000442602	0.06909513	NA	NA	1057081	2450	6.12E-10	1069076	9084	8.14E-08
YDR543C	YDR543C	chr4	1524634	1524933	20.87600506	1.170317689	0.266098931	4.398054823	1.09E-05	0.015346168	NA	NA	1523087	1547	2.12E-08	NA	NA	NA
